# Deep learning models reading clinical data and liver omics strongly distinguish NASH from steatosis and suggest new genes involved in liver disease severity

**DOI:** 10.1101/2025.10.10.681581

**Authors:** Nicolas Gambardella, Smaïn Fettem, Mathilde Boissel, Lijiao Ning, Violeta Raverdy, Marwa Afnouch, Souhila Amanzougarene, Mehdi Derhourhi, Bénédicte Toussaint, Emmanuel Vaillant, Amna Khamis, Philippe Lefebvre, Bart Staels, François Pattou, Philippe Froguel, Amélie Bonnefond

## Abstract

**Background & Aims:** Metabolic dysfunction-associated steatotic liver disease (MASLD, previously NAFLD) is a frequent co-morbidity of obesity and diabetes, with prevalence increasing worldwide in all age groups and both sexes. Only early stages of the disease are fully reversible. Recognising liver disease stages and elucidating the molecular underpinning of their progression are thus medically important. We developed a deep learning model to recognise simple steatosis from steatohepatitis combining liver transcriptomics, epigenetics, and clinical data.

**Methods:** We used clinical data, liver gene expression and liver DNA methylation gathered from 300 patients with obesity of the ABOS cohort (80 without NAFLD, 137 with simple steatosis, 83 with steatohepatitis). We selected non-redundant clinical variables, gene expressions and CpGs methylation levels most associated with severity using unsupervised approaches. We designed a multi-module, multi-layer perceptron to predict patients’ liver status. We trained five model instances on independent training/test sets and combined the predictions.

**Results:** We used a score based on gene expression/DNA methylation and relevant principal component analysis (PCA) loadings to select 200 genes and 260 CpG methylations. Models trained on the three modalities reached an AUC of 0.945 overall on a validation set with accuracies above 81% for simple steatosis and 88% for NASH, outperforming any other machine learning model so far. We retrieved patient clusters previously found using clinical variables in the latent space of our clinical data module, but not in the gene expression and DNA methylation modules. While all three modules are needed to reach the best prediction accuracy in all classes, the gene expression module had the most impact on the decision. Independent models weighted gene expression inputs similarly, shining light on their importance. The most impactful genes were linked to immune responses and extracellular matrix. However, many of those genes were previously unassociated with steatotic liver disease onset or progression.

**Conclusions:** A multi-omics deep-learning model can recognise steatohepatitis from simple liver steatosis with an AUC of 0.945 and identify new genes potentially involved in NAFLD progression. Gene expressions profiles predicting disease severity are largely different from those specific of clinical variable clusters.

**Impact and implications:** This study suggests that clinical variables are not sufficient to recognise the severity of steatotic liver disease with high accuracy, but model efficiency increases when used together with liver epigenetics and transcriptomics.
