## Supplementary material for "Deep learning models reading clinical data and liver omics strongly distinguish NASH from steatosis and suggest new genes involved in liver disease severity": RNA-seq input

### Sheet: Differential expression
EnsemblID	gene symbol	description	PC3 loadings	Expression Healthy	Expression NAFL	Expression NASH	L2FC_NASHvsHealthy	padj_NASHvsHealthy	L2FC_NAFLvsHealthy	padj_NAFLvsHealthy	L2FC_NASHvsNAFL	padj_NASHvsNAFL
ENSG00000125740	FOSB	FosB proto-oncogene, AP-1 transcription factor subunit [Source:HGNC Symbol;Acc:HGNC:3797]	0.0626123	189.887	2174.28	2252.96	4.4586	5.00683e-27	2.21002	3.96129e-08	2.24858	1.19756e-07
ENSG00000169429	CXCL8	C-X-C motif chemokine ligand 8 [Source:HGNC Symbol;Acc:HGNC:6025]	0.0479178	4.0875	26.7664	48.2771	2.82369	5.13828e-17	1.61271	1.04367e-06	1.21098	0.000869803
ENSG00000187545	PRAMEF10	PRAME family member 10 [Source:HGNC Symbol;Acc:HGNC:27997]	0.0455201	12.8704	99.6144	91.1236	2.85168	7.03239e-20	2.95541	1.31143e-25	-0.103728	0.879809
ENSG00000237700	PRAMEF33	PRAME family member 33 [Source:HGNC Symbol;Acc:HGNC:49193]	0.0449124	7.68837	56.2185	65.4802	3.0824	2.33306e-17	2.86686	1.02303e-17	0.215533	0.758155
ENSG00000115009	CCL20	C-C motif chemokine ligand 20 [Source:HGNC Symbol;Acc:HGNC:10619]	0.0428751	1.1875	5.72263	14.0361	3.46003	1.36772e-19	2.0231	8.84587e-08	1.43693	0.000214105
ENSG00000198074	AKR1B10	aldo-keto reductase family 1 member B10 [Source:HGNC Symbol;Acc:HGNC:382]	0.0403801	97.7135	96.1431	547.185	4.29477	2.81844e-45	1.88764	1.49167e-10	2.40714	1.28127e-16
ENSG00000184545	DUSP8	dual specificity phosphatase 8 [Source:HGNC Symbol;Acc:HGNC:3074]	0.040144	32.8781	152.383	249.672	2.90157	1.18208e-52	2.20982	6.52876e-37	0.691748	0.00142218
ENSG00000101210	EEF1A2	eukaryotic translation elongation factor 1 alpha 2 [Source:HGNC Symbol;Acc:HGNC:3192]	0.0400548	4.075	43.9862	190.602	5.50022	1.35997e-49	3.61884	1.40684e-25	1.88138	6.86129e-07
ENSG00000179388	EGR3	early growth response 3 [Source:HGNC Symbol;Acc:HGNC:3240]	0.0386443	15.3875	72.9781	83.012	1.60632	2.22155e-11	1.34979	1.87203e-09	0.256528	0.509206
ENSG00000006327	TNFRSF12A	TNF receptor superfamily member 12A [Source:HGNC Symbol;Acc:HGNC:18152]	0.0383832	45.0875	132.577	218.94	2.44634	1.50132e-33	1.58117	7.98674e-17	0.865172	7.72863e-05
ENSG00000100985	MMP9	matrix metallopeptidase 9 [Source:HGNC Symbol;Acc:HGNC:7176]	0.0376533	26.2661	113.319	168.194	2.8837	4.09482e-32	2.1804	3.76255e-22	0.703302	0.0172271
ENSG00000175445	LPL	lipoprotein lipase [Source:HGNC Symbol;Acc:HGNC:6677]	0.0375803	10.225	63.0073	96.9036	3.20011	7.52448e-42	2.69682	8.79462e-36	0.50329	0.106534
ENSG00000104435	STMN2	stathmin 2 [Source:HGNC Symbol;Acc:HGNC:10577]	0.0369771	2.975	5.62774	36.0723	3.56952	4.30858e-32	1.03737	0.00135174	2.53215	1.39101e-20
ENSG00000260914		novel protein	0.03687	40.5401	56.6646	59.3276	0.403466	0.372999	0.358412	0.40071	0.0450542	0.959772
ENSG00000184557	SOCS3	suppressor of cytokine signaling 3 [Source:HGNC Symbol;Acc:HGNC:19391]	0.0363795	103.875	364.168	432.349	1.88235	8.44505e-13	1.27853	3.72266e-07	0.603816	0.0696078
ENSG00000162772	ATF3	activating transcription factor 3 [Source:HGNC Symbol;Acc:HGNC:785]	0.0362977	80.75	325.628	431.024	1.58246	5.24205e-16	1.26469	3.31848e-12	0.31777	0.259987
ENSG00000163739	CXCL1	C-X-C motif chemokine ligand 1 [Source:HGNC Symbol;Acc:HGNC:4602]	0.0361967	9.737	29.9929	43.0665	1.85772	7.34352e-15	1.60652	4.06547e-13	0.251201	0.519127
ENSG00000170345	FOS	Fos proto-oncogene, AP-1 transcription factor subunit [Source:HGNC Symbol;Acc:HGNC:3796]	0.0344611	848.962	2637.72	2379.49	1.43577	1.16627e-05	1.34457	1.09716e-05	0.0911949	0.897215
ENSG00000109321	AREG	amphiregulin [Source:HGNC Symbol;Acc:HGNC:651]	0.0341645	2.6625	10.5985	10.0843	1.68832	7.60903e-05	1.22721	0.00337603	0.461103	0.466987
ENSG00000237988	OR2I1P	olfactory receptor family 2 subfamily I member 1 pseudogene [Source:HGNC Symbol;Acc:HGNC:8258]	0.0338256	160.353	329.222	715.763	1.86756	2.39405e-19	0.845293	4.1884e-05	1.02227	1.74757e-06
ENSG00000173391	OLR1	oxidized low density lipoprotein receptor 1 [Source:HGNC Symbol;Acc:HGNC:8133]	0.0337741	3.4375	9.16788	17.0843	2.34427	1.7711e-18	1.47449	1.65991e-08	0.869782	0.00259048
ENSG00000122877	EGR2	early growth response 2 [Source:HGNC Symbol;Acc:HGNC:3239]	0.0335759	28.925	86.3139	107.12	1.9598	1.39363e-13	1.5746	2.05003e-10	0.385199	0.326922
ENSG00000073756	PTGS2	prostaglandin-endoperoxide synthase 2 [Source:HGNC Symbol;Acc:HGNC:9605]	0.0334046	11.5811	39.22	50.4931	0.709859	0.00231327	0.538084	0.0174672	0.171775	0.65757
ENSG00000123358	NR4A1	nuclear receptor subfamily 4 group A member 1 [Source:HGNC Symbol;Acc:HGNC:7980]	0.0331555	136.095	519.698	489.518	1.2548	1.11501e-06	1.18398	8.03938e-07	0.0708264	0.899111
ENSG00000134531	EMP1	epithelial membrane protein 1 [Source:HGNC Symbol;Acc:HGNC:3333]	0.0330417	110.175	232.584	273.831	1.00185	1.97897e-06	0.685769	0.000800184	0.316079	0.288367
ENSG00000099985	OSM	oncostatin M [Source:HGNC Symbol;Acc:HGNC:8506]	0.0328943	2.1	11.3577	15.3735	1.85821	4.35075e-08	1.7214	7.4291e-08	0.136813	0.834998
ENSG00000074410	CA12	carbonic anhydrase 12 [Source:HGNC Symbol;Acc:HGNC:1371]	0.0322083	5.6625	24.4891	69.2048	3.42677	5.28793e-38	1.97879	6.76276e-15	1.44797	4.74362e-08
ENSG00000203434		novel transcript	0.0321312	0.2625	2.89051	7.24145	4.29668	3.34031e-23	3.14236	1.03961e-13	1.15432	0.0088006
ENSG00000213886	UBD	ubiquitin D [Source:HGNC Symbol;Acc:HGNC:18795]	0.0315043	152.816	279.089	538.512	1.62381	2.32018e-17	0.734211	0.000121555	0.889597	7.85215e-06
ENSG00000142871	CCN1	cellular communication network factor 1 [Source:HGNC Symbol;Acc:HGNC:2654]	0.0312929	317.438	627.321	775.988	1.4172	3.35443e-08	0.605475	0.0217203	0.81173	0.00453833
ENSG00000229981	LINC01435	long intergenic non-protein coding RNA 1435 [Source:HGNC Symbol;Acc:HGNC:50753]	0.031039	0.54675	4.06467	10.7592	4.12954	6.00143e-26	2.90187	3.90652e-14	1.22767	0.0010135
ENSG00000187288	CIDEC	cell death inducing DFFA like effector c [Source:HGNC Symbol;Acc:HGNC:24229]	0.0309378	2.65512	12.1434	25.6723	3.23806	6.41982e-42	2.25349	3.70411e-23	0.984562	2.68107e-05
ENSG00000119508	NR4A3	nuclear receptor subfamily 4 group A member 3 [Source:HGNC Symbol;Acc:HGNC:7982]	0.0308714	34.6875	111.796	118.952	0.883923	7.29447e-06	1.22679	2.38684e-12	-0.342868	0.187035
ENSG00000158859	ADAMTS4	ADAM metallopeptidase with thrombospondin type 1 motif 4 [Source:HGNC Symbol;Acc:HGNC:220]	0.03076	65.9292	222.872	252.146	1.27048	1.3962e-10	0.95397	3.88543e-07	0.316513	0.261792
ENSG00000108691	CCL2	C-C motif chemokine ligand 2 [Source:HGNC Symbol;Acc:HGNC:10618]	0.0307434	29.8	58.9124	77.5904	1.04773	5.09118e-06	0.958594	8.60102e-06	0.0891368	0.848451
ENSG00000233930	KRTAP5-AS1	KRTAP5-1/KRTAP5-2 antisense RNA 1 [Source:HGNC Symbol;Acc:HGNC:27877]	0.0305139	3.89513	13.3921	22.7802	2.59054	1.74923e-29	1.85714	1.84993e-17	0.733398	0.00323137
ENSG00000105664	COMP	cartilage oligomeric matrix protein [Source:HGNC Symbol;Acc:HGNC:2227]	0.030487	1.05	8.78832	25.9398	4.57253	1.10028e-29	3.20117	1.23488e-16	1.37136	0.000910299
ENSG00000170323	FABP4	fatty acid binding protein 4 [Source:HGNC Symbol;Acc:HGNC:3559]	0.0304116	18.9875	77.1825	108.711	2.49397	1.90166e-31	2.08561	1.96646e-26	0.408362	0.16667
ENSG00000185022	MAFF	MAF bZIP transcription factor F [Source:HGNC Symbol;Acc:HGNC:6780]	0.0302194	97.0924	241.708	309.32	1.2797	1.81988e-12	0.559039	0.00235794	0.720657	0.00020108
ENSG00000142623	PADI1	peptidyl arginine deiminase 1 [Source:HGNC Symbol;Acc:HGNC:18367]	0.0300429	20.125	122.781	186.554	5.09351	1.56084e-36	4.7463	4.69708e-38	0.347211	0.635101
ENSG00000133048	CHI3L1	chitinase 3 like 1 [Source:HGNC Symbol;Acc:HGNC:1932]	0.0300408	137.194	476.091	988.088	2.76069	1.81947e-29	1.79286	6.49011e-15	0.96783	0.00037684
ENSG00000118785	SPP1	secreted phosphoprotein 1 [Source:HGNC Symbol;Acc:HGNC:11255]	0.0300396	108.635	263.678	514.113	2.08491	5.28409e-25	1.30713	7.32677e-12	0.777778	0.000510074
ENSG00000148677	ANKRD1	ankyrin repeat domain 1 [Source:HGNC Symbol;Acc:HGNC:15819]	0.0298289	1	2.78102	9.44578	3.24187	5.67772e-16	1.45991	0.000476259	1.78197	3.14409e-06
ENSG00000124731	TREM1	triggering receptor expressed on myeloid cells 1 [Source:HGNC Symbol;Acc:HGNC:17760]	0.0294746	14.575	58.2774	59.5301	1.10546	2.87539e-06	0.857872	0.000152153	0.247588	0.505213
ENSG00000136244	IL6	interleukin 6 [Source:HGNC Symbol;Acc:HGNC:6018]	0.0292302	1.125	3.82949	5.48687	2.02468	7.49798e-06	1.27762	0.00563745	0.747059	0.177989
ENSG00000138135	CH25H	cholesterol 25-hydroxylase [Source:HGNC Symbol;Acc:HGNC:1907]	0.0292182	11.7375	15.781	24.7952	1.2069	2.57359e-05	0.444462	0.147247	0.762437	0.0185775
ENSG00000179593	ALOX15B	arachidonate 15-lipoxygenase type B [Source:HGNC Symbol;Acc:HGNC:434]	0.0291607	7.625	16.5255	24.8072	1.72424	2.72918e-12	1.24321	1.46899e-07	0.481026	0.133136
ENSG00000011422	PLAUR	plasminogen activator, urokinase receptor [Source:HGNC Symbol;Acc:HGNC:9053]	0.0287233	41.2625	106.871	120.325	1.17079	2.50789e-11	0.882713	1.12434e-07	0.288077	0.243704
ENSG00000130513	GDF15	growth differentiation factor 15 [Source:HGNC Symbol;Acc:HGNC:30142]	0.0285557	45.9	102.701	197.711	1.95028	1.1268e-25	1.16178	5.80262e-11	0.788501	8.11128e-05
ENSG00000095970	TREM2	triggering receptor expressed on myeloid cells 2 [Source:HGNC Symbol;Acc:HGNC:17761]	0.0284702	9.6875	36.3577	57.8795	2.56386	1.28624e-37	1.99579	5.46622e-27	0.568071	0.0161259
ENSG00000177606	JUN	Jun proto-oncogene, AP-1 transcription factor subunit [Source:HGNC Symbol;Acc:HGNC:6204]	0.0284244	1055.69	2499.69	2805.08	1.49574	8.61031e-14	0.993029	2.13251e-07	0.502709	0.0424308
ENSG00000123342	MMP19	matrix metallopeptidase 19 [Source:HGNC Symbol;Acc:HGNC:7165]	0.0276742	103.878	215.141	234.87	0.966512	1.77871e-06	0.7686	6.53889e-05	0.197912	0.550338
ENSG00000234964	FABP5P7	Fatty acid binding protein 5 pseudogene 7	0.0274943	4.34775	11.155	18.212	2.0413	3.19285e-08	1.38918	0.000113691	0.652117	0.180719
ENSG00000288542		novel transcript	0.0274239	27.562	45.8845	41.3154	0.446733	0.480624	0.513403	0.368311	-0.0666706	0.956155
ENSG00000106366	SERPINE1	serpin family E member 1 [Source:HGNC Symbol;Acc:HGNC:8583]	0.0274224	1130.86	2374.53	3004.36	1.43692	3.08877e-12	1.35845	5.89128e-13	0.0784682	0.859228
ENSG00000164949	GEM	GTP binding protein overexpressed in skeletal muscle [Source:HGNC Symbol;Acc:HGNC:4234]	0.0273816	53.2875	74.1971	118.602	1.24106	8.96296e-12	0.477732	0.0111785	0.763326	6.04455e-05
ENSG00000276070	CCL4L2	C-C motif chemokine ligand 4 like 2 [Source:HGNC Symbol;Acc:HGNC:24066]	0.027243	11.121	26.3597	28.9002	1.44706	2.8157e-10	0.769399	0.000807193	0.677662	0.00914988
ENSG00000175592	FOSL1	FOS like 1, AP-1 transcription factor subunit [Source:HGNC Symbol;Acc:HGNC:13718]	0.0271	5.65475	15.6063	20.4178	1.05548	2.66268e-07	0.244748	0.307469	0.810733	9.5695e-05
ENSG00000263873	THY1-AS1	THY1 antisense RNA 1 [Source:HGNC Symbol;Acc:HGNC:54852]	0.0268848	11.6459	17.1944	33.2292	1.57281	4.18997e-09	0.628854	0.0243649	0.943956	0.00101545
ENSG00000287169		novel transcript, antisense to FAT1	0.0267202	6.175	14.8613	21.4217	1.76647	9.31385e-19	1.2321	1.2503e-10	0.534365	0.0209215
ENSG00000124875	CXCL6	C-X-C motif chemokine ligand 6 [Source:HGNC Symbol;Acc:HGNC:10643]	0.0267169	13.3875	25.1752	39.8916	1.57648	8.3877e-18	0.889308	7.72699e-07	0.687172	0.000519309
ENSG00000160161	CILP2	cartilage intermediate layer protein 2 [Source:HGNC Symbol;Acc:HGNC:24213]	0.0267021	7.675	13.4891	26.8434	1.73231	2.22841e-19	0.798776	4.18844e-05	0.933531	1.17846e-06
ENSG00000278621	THBS1-AS1	THBS1 antisense RNA 1 [Source:HGNC Symbol;Acc:HGNC:55224]	0.0266703	29.5746	25.9782	43.0135	0.694652	0.0333855	-0.263349	0.460218	0.958002	0.00334519
ENSG00000276107	THBS1-IT1	THBS1 intronic transcript 1 [Source:HGNC Symbol;Acc:HGNC:55225]	0.026645	43.2875	34.4015	58.7711	0.53739	0.0794236	-0.414687	0.160721	0.952077	0.00107762
ENSG00000115602	IL1RL1	interleukin 1 receptor like 1 [Source:HGNC Symbol;Acc:HGNC:5998]	0.0266086	21.775	48.8978	53.988	0.770551	0.000991673	0.159986	0.567194	0.610565	0.0183379
ENSG00000102760	RGCC	regulator of cell cycle [Source:HGNC Symbol;Acc:HGNC:20369]	0.0264963	20.075	34.7226	41.0843	0.803027	3.3725e-05	0.781283	1.52645e-05	0.0217432	0.96199
ENSG00000205869	KRTAP5-1	keratin associated protein 5-1 [Source:HGNC Symbol;Acc:HGNC:23596]	0.0263564	1.15138	4.64547	7.91566	2.72564	2.61586e-26	1.98291	4.80548e-15	0.742728	0.00237935
ENSG00000079931	MOXD1	monooxygenase DBH like 1 [Source:HGNC Symbol;Acc:HGNC:21063]	0.0263428	20.2375	27.4599	76.3133	1.81178	2.26071e-23	0.445725	0.0238523	1.36606	1.19355e-15
ENSG00000108244	KRT23	keratin 23 [Source:HGNC Symbol;Acc:HGNC:6438]	0.0263052	3.0625	6.86847	12.0964	2.03644	1.04036e-15	0.557418	0.0491302	1.47902	7.24767e-10
ENSG00000156510	HKDC1	hexokinase domain containing 1 [Source:HGNC Symbol;Acc:HGNC:23302]	0.0261003	72.4351	151.577	290.745	2.0056	7.69583e-17	1.13244	1.26069e-06	0.873159	0.00106747
ENSG00000134769	DTNA	dystrobrevin alpha [Source:HGNC Symbol;Acc:HGNC:3057]	0.026048	89.4625	163.942	278.735	1.55723	1.56177e-27	0.858441	4.21064e-10	0.698788	2.83636e-06
ENSG00000181649	PHLDA2	pleckstrin homology like domain family A member 2 [Source:HGNC Symbol;Acc:HGNC:12385]	0.0258807	4.95	8.47445	13.3253	1.44398	3.48364e-11	0.742613	0.000814933	0.701366	0.00285637
ENSG00000137673	MMP7	matrix metallopeptidase 7 [Source:HGNC Symbol;Acc:HGNC:7174]	0.0258768	9.4125	13.0438	26.9036	1.36213	4.37845e-10	0.443323	0.0593929	0.918802	3.74657e-05
ENSG00000187144	SPATA21	spermatogenesis associated 21 [Source:HGNC Symbol;Acc:HGNC:28026]	0.0257091	15.6725	29.4587	73.267	2.08781	1.32278e-23	0.907776	1.38298e-05	1.18003	1.08786e-08
ENSG00000140379	BCL2A1	BCL2 related protein A1 [Source:HGNC Symbol;Acc:HGNC:991]	0.0257059	7.64062	13.1734	16.9002	0.768153	0.000426424	0.24322	0.318062	0.524933	0.0338947
ENSG00000100341	PNPLA5	patatin like phospholipase domain containing 5 [Source:HGNC Symbol;Acc:HGNC:24888]	0.0256917	1.6375	3.38686	5.09639	1.52904	0.00275631	0.803225	0.127613	0.725818	0.282209
ENSG00000176597	B3GNT5	UDP-GlcNAc:betaGal beta-1,3-N-acetylglucosaminyltransferase 5 [Source:HGNC Symbol;Acc:HGNC:15684]	0.0254755	30.5102	41.0988	63.1695	1.0329	3.87594e-07	0.345611	0.113803	0.68729	0.001758
ENSG00000167767	KRT80	keratin 80 [Source:HGNC Symbol;Acc:HGNC:27056]	0.0252958	8.9125	15.935	19.8443	1.16736	5.90466e-07	0.824007	0.000290516	0.343352	0.294798
ENSG00000128342	LIF	LIF interleukin 6 family cytokine [Source:HGNC Symbol;Acc:HGNC:6596]	0.0251999	20.8	41.7845	49.8313	1.32274	3.529e-13	0.723063	5.66201e-05	0.599673	0.00304814
ENSG00000115380	EFEMP1	EGF containing fibulin extracellular matrix protein 1 [Source:HGNC Symbol;Acc:HGNC:3218]	0.0250938	106.463	112.372	264.723	1.27602	6.79884e-13	0.12297	0.590237	1.15305	1.07411e-11
ENSG00000286733	LINC02348	long intergenic non-protein coding RNA 2348 [Source:NCBI gene (formerly Entrezgene);Acc:101927505]	0.0250266	59.7248	138.35	209.957	1.81761	9.14929e-14	1.18264	4.29602e-07	0.634967	0.0322584
ENSG00000113070	HBEGF	heparin binding EGF like growth factor [Source:HGNC Symbol;Acc:HGNC:3059]	0.0249904	26.15	51.5036	55.1807	0.881374	3.27201e-05	0.684075	0.000783439	0.197299	0.567309
ENSG00000060982	BCAT1	branched chain amino acid transaminase 1 [Source:HGNC Symbol;Acc:HGNC:976]	0.0249834	29.8446	44.6893	75.5316	1.23605	8.98886e-16	0.571039	0.000215509	0.665015	3.38408e-05
ENSG00000258476	LINC02207	long intergenic non-protein coding RNA 2207 [Source:HGNC Symbol;Acc:HGNC:53073]	0.0249436	3.8205	7.75533	8.9688	0.83137	0.0159918	0.223819	0.578445	0.60755	0.140297
ENSG00000163734	CXCL3	C-X-C motif chemokine ligand 3 [Source:HGNC Symbol;Acc:HGNC:4604]	0.0249204	6.4515	16.6578	19.8994	1.25376	5.51784e-10	1.08212	1.41121e-08	0.17164	0.614995
ENSG00000090104	RGS1	regulator of G protein signaling 1 [Source:HGNC Symbol;Acc:HGNC:9991]	0.0247355	93.3375	99.438	110.181	0.252214	0.388741	0.00293568	0.99453	0.249278	0.506354
ENSG00000171223	JUNB	JunB proto-oncogene, AP-1 transcription factor subunit [Source:HGNC Symbol;Acc:HGNC:6205]	0.0246064	952.272	1909.47	1902.23	1.15558	2.42796e-07	0.996238	2.13325e-06	0.159342	0.693095
ENSG00000159388	BTG2	BTG anti-proliferation factor 2 [Source:HGNC Symbol;Acc:HGNC:1131]	0.0246047	194.363	330.036	392.108	0.870559	1.79392e-07	0.733887	3.05536e-06	0.136672	0.640503
ENSG00000186431	FCAR	Fc alpha receptor [Source:HGNC Symbol;Acc:HGNC:3608]	0.0245712	8.2625	20.9364	29.6099	0.915008	0.000536051	0.4243	0.123638	0.490708	0.13453
ENSG00000164687	FABP5	fatty acid binding protein 5 [Source:HGNC Symbol;Acc:HGNC:3560]	0.0243119	35.7572	78.3459	117.05	1.65436	1.1268e-25	1.13702	1.82189e-14	0.517337	0.00434089
ENSG00000267519	MIR23AHG	miR-23a/27a/24-2 cluster host gene [Source:HGNC Symbol;Acc:HGNC:27620]	0.0243071	324.175	621.334	662.817	0.681229	0.000457159	0.705279	8.88691e-05	-0.0240507	0.958786
ENSG00000058085	LAMC2	laminin subunit gamma 2 [Source:HGNC Symbol;Acc:HGNC:6493]	0.0243063	15.2637	24.6938	33.8795	1.08044	1.34929e-08	0.63224	0.000807904	0.448205	0.052006
ENSG00000137801	THBS1	thrombospondin 1 [Source:HGNC Symbol;Acc:HGNC:11785]	0.0242772	2504.75	2838.39	4233.17	0.552118	0.00296738	0.131332	0.544805	0.420785	0.0490536
ENSG00000204616	TRIM31	tripartite motif containing 31 [Source:HGNC Symbol;Acc:HGNC:16289]	0.0242577	10.3057	21.5136	28.6863	1.39068	3.84116e-08	0.88864	0.000339087	0.502038	0.120054
ENSG00000267585		ribosomal protein L10a (RPL10A) pseudogene	0.0242132	2.3	4.35766	6.44578	1.46422	1.53314e-09	0.891696	0.000278873	0.572521	0.0368266
ENSG00000169213	RAB3B	RAB3B, member RAS oncogene family [Source:HGNC Symbol;Acc:HGNC:9778]	0.0241824	14.5745	14.0019	34.7765	1.05834	1.4158e-05	-0.16521	0.586108	1.22355	1.78886e-07
ENSG00000059804	SLC2A3	solute carrier family 2 member 3 [Source:HGNC Symbol;Acc:HGNC:11007]	0.0240098	86.8839	179.021	199.794	0.744976	1.30292e-06	0.654212	6.30127e-06	0.0907641	0.750312
ENSG00000106483	SFRP4	secreted frizzled related protein 4 [Source:HGNC Symbol;Acc:HGNC:10778]	0.0237716	7.3875	11.3942	35.2771	2.17436	2.26835e-22	0.692945	0.00342118	1.48141	2.71932e-12
ENSG00000283162		STRA6-like (Stra6l) pseudogene	0.0237706	2.55463	5.2219	13.5518	2.21767	2.02232e-23	0.97735	2.45153e-05	1.24032	1.68931e-09
ENSG00000116741	RGS2	regulator of G protein signaling 2 [Source:HGNC Symbol;Acc:HGNC:9998]	0.0236064	108.037	163.759	172.361	0.437257	0.0295627	0.170199	0.434414	0.267058	0.312289
ENSG00000271723	MROH7-TTC4	MROH7-TTC4 readthrough (NMD candidate) [Source:HGNC Symbol;Acc:HGNC:49180]	-0.0156853	109.921	79.1622	63.3427	-0.8666	1.82075e-05	-0.483697	0.0165831	-0.382903	0.141173
ENSG00000102468	HTR2A	5-hydroxytryptamine receptor 2A [Source:HGNC Symbol;Acc:HGNC:5293]	-0.0156941	113.764	92.9489	92.6145	-0.431419	3.91612e-06	-0.352471	6.7338e-05	-0.0789482	0.626104
ENSG00000279685	MAPT-IT1	MAPT intronic transcript 1 [Source:HGNC Symbol;Acc:HGNC:43741]	-0.0157011	32.375	32.562	30.6265	-0.177449	0.414976	-0.108222	0.61944	-0.0692265	0.845868
ENSG00000235225	RPL31P17	ribosomal protein L31 pseudogene 17 [Source:HGNC Symbol;Acc:HGNC:36995]	-0.0157182	14.2045	11.9593	10.6923	-0.497616	3.37109e-05	-0.301139	0.00976075	-0.196477	0.237236
ENSG00000215837	SDHAP2	SDHA pseudogene 2 [Source:HGNC Symbol;Acc:HGNC:27408]	-0.0157727	82.6369	79.2907	81.1733	-0.139621	0.73172	0.0244898	0.957352	-0.164111	0.762864
ENSG00000214796	TUBA5P	tubulin alpha 5, pseudogene [Source:HGNC Symbol;Acc:HGNC:54799]	-0.0157909	37.95	36.292	36.8193	-0.150198	0.323505	-0.0933195	0.538898	-0.0568785	0.819949
ENSG00000105613	MAST1	microtubule associated serine/threonine kinase 1 [Source:HGNC Symbol;Acc:HGNC:19034]	-0.0159	36.991	31.1555	28.6395	-0.446847	0.00461329	-0.275997	0.0767914	-0.17085	0.466215
ENSG00000253281		novel transcript	-0.0159238	3.88475	2.18898	1.29602	-1.7464	3.26109e-07	-0.9625	0.00264403	-0.783899	0.0782071
ENSG00000257210	NACAP8	NACA pseudogene 8 [Source:HGNC Symbol;Acc:HGNC:49490]	-0.0159432	6.7225	3.98131	3.53867	-1.05202	2.43957e-06	-0.845635	4.42025e-05	-0.206389	0.599738
ENSG00000135638	EMX1	empty spiracles homeobox 1 [Source:HGNC Symbol;Acc:HGNC:3340]	-0.016011	114.663	116.823	113.565	-0.106859	0.470615	0.0287457	0.865011	-0.135605	0.449419
ENSG00000140465	CYP1A1	cytochrome P450 family 1 subfamily A member 1 [Source:HGNC Symbol;Acc:HGNC:2595]	-0.0160192	634.102	309.066	364.894	-0.918713	2.8673e-05	-1.05264	1.46188e-07	0.133926	0.736186
ENSG00000270933		novel transcript	-0.0160286	127.45	126.511	102.265	-0.381257	0.000316054	-0.0600162	0.645473	-0.32124	0.00480657
ENSG00000164708	PGAM2	phosphoglycerate mutase 2 [Source:HGNC Symbol;Acc:HGNC:8889]	-0.0160329	13.6895	12.8736	8.59831	-0.804517	0.00126678	-0.158672	0.58968	-0.645844	0.0205638
ENSG00000205056	LINC02397	long intergenic non-protein coding RNA 2397 [Source:HGNC Symbol;Acc:HGNC:53323]	-0.0160505	74.7764	51.3828	50.274	-0.710143	1.22156e-08	-0.602611	2.29971e-07	-0.107531	0.62552
ENSG00000108231	LGI1	leucine rich glioma inactivated 1 [Source:HGNC Symbol;Acc:HGNC:6572]	-0.0160527	131.756	116.102	125.277	-0.19158	0.410202	-0.226931	0.27543	0.0353514	0.934102
ENSG00000241388	HNF1A-AS1	HNF1A antisense RNA 1 [Source:HGNC Symbol;Acc:HGNC:26785]	-0.0160594	1378.32	1316.01	1352.37	-0.152097	0.144463	-0.114299	0.25548	-0.0377975	0.836053
ENSG00000237159	CNTFR-AS1	CNTFR antisense RNA 1 [Source:HGNC Symbol;Acc:HGNC:48712]	-0.0160868	73.425	76.9927	73.1566	-0.0927719	0.615837	0.0401475	0.836955	-0.132919	0.5574
ENSG00000271239		novel transcript	-0.0160901	18.7375	19.4161	21.4217	0.0924472	0.74809	-0.0166272	0.958916	0.109074	0.777655
ENSG00000280114		phosphodiesterase 4D interacting protein (myomegalin) (PDE4DIP) pseudogene	-0.0161776	76.0537	65.742	50.2087	-0.688871	7.16106e-09	-0.281796	0.0206462	-0.407074	0.00186652
ENSG00000179636	TPPP2	tubulin polymerization promoting protein family member 2 [Source:HGNC Symbol;Acc:HGNC:19293]	-0.0162003	187.608	150.179	125.883	-0.675035	9.91662e-14	-0.37043	2.72137e-05	-0.304605	0.00299102
ENSG00000236081	ELFN1-AS1	ELFN1 antisense RNA 1 [Source:HGNC Symbol;Acc:HGNC:39071]	-0.0163825	42.65	42.927	44.5181	-0.0442148	0.849448	0.00407347	0.987364	-0.0482882	0.883589
ENSG00000251218		novel transcript	-0.0163938	10.0375	5.90511	5.22892	-1.01641	1.36804e-09	-0.823975	8.4545e-08	-0.192438	0.496408
ENSG00000157423	HYDIN	HYDIN axonemal central pair apparatus protein [Source:HGNC Symbol;Acc:HGNC:19368]	-0.0163959	1214.29	1498.27	912.762	-0.433073	0.132165	0.233696	0.42885	-0.666769	0.0215522
ENSG00000244062		acyl-CoA synthetase long-chain family member 3 (ACSL3) pseudogene	-0.0164303	1636.84	1370.04	1333.17	-0.422488	0.00938073	-0.331532	0.0339552	-0.0909563	0.747556
ENSG00000204659	CBY3	chibby family member 3 [Source:HGNC Symbol;Acc:HGNC:33278]	-0.0164565	16.849	17.025	16.1927	-0.120997	0.497159	-0.00262152	0.99129	-0.118375	0.619243
ENSG00000283518	LINC02775	long intergenic non-protein coding RNA 2775 [Source:HGNC Symbol;Acc:HGNC:54294]	-0.0165189	22.9625	17.3577	12.4819	-0.876902	5.25084e-05	-0.471712	0.0289891	-0.40519	0.148983
ENSG00000225053	PRPF38AP1	PRP38 domain containing A pseudogene 1 [Source:HGNC Symbol;Acc:HGNC:44692]	-0.0165234	7.99012	8.9546	7.96205	-0.0817311	0.758791	0.144282	0.521597	-0.226014	0.424081
ENSG00000286677		novel transcript	-0.0165668	16.2757	13.5202	13.6145	-0.332849	0.000586751	-0.306443	0.000701402	-0.0264058	0.899068
ENSG00000151025	GPR158	G protein-coupled receptor 158 [Source:HGNC Symbol;Acc:HGNC:23689]	-0.0165985	21.4707	13.2628	7.88012	-1.47989	5.38123e-19	-0.772606	7.86931e-07	-0.707284	0.000115455
ENSG00000099869	IGF2-AS	IGF2 antisense RNA [Source:HGNC Symbol;Acc:HGNC:14062]	-0.0166099	512.289	462.404	453.669	-0.261185	0.0500677	-0.159845	0.228662	-0.10134	0.627458
ENSG00000227742	CALR4P	calreticulin 4, pseudogene [Source:HGNC Symbol;Acc:HGNC:35456]	-0.0166227	84.8	58.7372	56.494	-0.712505	7.14956e-08	-0.622485	4.77207e-07	-0.09002	0.712269
ENSG00000189280	GJB5	gap junction protein beta 5 [Source:HGNC Symbol;Acc:HGNC:4287]	-0.0166824	103.787	69.7518	45.5542	-1.21207	1.04669e-08	-0.645568	0.00210195	-0.566506	0.0234334
ENSG00000284641		novel transcript	-0.0166973	17.1334	14.5125	13.8605	-0.463772	0.000798653	-0.311665	0.0202287	-0.152107	0.474495
ENSG00000279927		novel transcript	-0.0168065	20.421	16.9918	15.628	-0.416028	0.00634728	-0.285255	0.0541616	-0.130774	0.593186
ENSG00000280068		novel transcript	-0.0169119	15.425	10.3431	8.6506	-0.918631	5.92049e-09	-0.661656	8.0233e-06	-0.256975	0.264698
ENSG00000287866		novel transcript, antisense to GNAO1	-0.0170314	26.1875	24.5474	24.2651	-0.233378	0.267198	-0.124603	0.562574	-0.108775	0.735301
ENSG00000180176	TH	tyrosine hydroxylase [Source:HGNC Symbol;Acc:HGNC:11782]	-0.0171884	366.238	332.234	275.94	-0.437036	0.000819711	-0.129628	0.373833	-0.307407	0.0415562
ENSG00000257322		novel transcript, antisense to novel protein	-0.0171904	13.9261	9.36693	8.17735	-0.863512	2.44905e-07	-0.597698	0.000158163	-0.265814	0.273327
ENSG00000260620		novel transcript	-0.017211	36.5625	27.6934	22.3735	-0.819481	5.43749e-12	-0.49047	1.62418e-05	-0.329011	0.0218373
ENSG00000167311	ART5	ADP-ribosyltransferase 5 [Source:HGNC Symbol;Acc:HGNC:24049]	-0.0172227	12.3875	8.27737	4.39759	-1.5943	4.04133e-07	-0.684414	0.0306146	-0.909889	0.0126101
ENSG00000230550	ERLNC1	estrogen receptor responsive lncRNA 1 [Source:HGNC Symbol;Acc:HGNC:41109]	-0.0174118	364.224	294.344	243.792	-0.54969	0.000328831	-0.345232	0.0225634	-0.204458	0.347812
ENSG00000272372		novel transcript, antisense to GNAO1	-0.0174477	85.85	79.5766	77.0964	-0.218558	0.180453	-0.148804	0.352911	-0.0697534	0.799988
ENSG00000236722		ribosomal protein L27 (RPL27) pseudogene	-0.0176421	18.45	15.6058	15.1325	-0.383414	0.00214235	-0.292463	0.014469	-0.0909505	0.67247
ENSG00000205923	CEMP1	cementum protein 1 [Source:HGNC Symbol;Acc:HGNC:32553]	-0.0176424	27.7096	31.7178	35.6077	0.369283	0.358906	0.34662	0.355492	0.0226625	0.977451
ENSG00000100884	CPNE6	copine 6 [Source:HGNC Symbol;Acc:HGNC:2319]	-0.017643	264.663	132.416	102.193	-1.27931	2.51383e-07	-1.0445	8.47276e-06	-0.234812	0.571434
ENSG00000287982		novel transcript	-0.0176463	31.525	26.8759	26.7349	-0.380666	0.0010949	-0.32005	0.00377739	-0.0606152	0.779618
ENSG00000214039	LINC02418	long intergenic non-protein coding RNA 2418 [Source:HGNC Symbol;Acc:HGNC:53348]	-0.0176908	10.6414	7.80168	5.51181	-0.999612	4.09435e-05	-0.542291	0.0239071	-0.457321	0.152058
ENSG00000273920		novel transcript, antisense to TMC3	-0.0177555	24.05	21.3358	19.9277	-0.362194	0.00872385	-0.230633	0.0892652	-0.131561	0.53604
ENSG00000232283	HSD17B3-AS1	HSD17B3 antisense RNA 1 [Source:HGNC Symbol;Acc:HGNC:53136]	-0.0177688	33.5714	17.9796	16.2353	-1.12395	0.000207289	-1.00204	0.000437359	-0.121908	0.840753
ENSG00000254647	INS	insulin [Source:HGNC Symbol;Acc:HGNC:6081]	-0.01784	57.0307	52.1361	41.8207	-0.520237	0.000412483	-0.150747	0.356623	-0.36949	0.0280224
ENSG00000261459		novel transcript	-0.017857	66.0132	59.3315	55.7994	-0.195922	0.826469	0.0472554	0.961173	-0.243178	0.844257
ENSG00000108641	B9D1	B9 domain containing 1 [Source:HGNC Symbol;Acc:HGNC:24123]	-0.0178636	1234.77	1013.21	838.676	-0.609409	1.56746e-10	-0.301264	0.00153244	-0.308145	0.0038967
ENSG00000280416		novel transcript	-0.0178783	43.0234	30.6739	36.6169	-0.0231758	0.992287	-0.142787	0.948603	0.119612	0.972666
ENSG00000259976		novel transcript	-0.0179162	338.58	297.118	263.263	-0.436987	0.0845888	-0.219183	0.403989	-0.217804	0.557318
ENSG00000101203	COL20A1	collagen type XX alpha 1 chain [Source:HGNC Symbol;Acc:HGNC:14670]	-0.0179493	67.1125	62.5766	68.6265	-0.0876742	0.722043	-0.125873	0.559915	0.0381988	0.923063
ENSG00000259334	LINC00596	long intergenic non-protein coding RNA 596 [Source:HGNC Symbol;Acc:HGNC:23167]	-0.017992	9.9405	11.1679	10.7831	-0.0383534	0.886614	0.0746786	0.748958	-0.113032	0.721616
ENSG00000232368	FTLP2	ferritin light chain pseudogene 2 [Source:HGNC Symbol;Acc:HGNC:4001]	-0.0180662	7.85288	5.48292	6.11072	-0.487381	0.0197328	-0.588378	0.00190803	0.100998	0.794369
ENSG00000285727		novel transcript	-0.018096	8.875	9.9635	7.73494	-0.401194	0.0733058	-0.00373777	0.991295	-0.397456	0.121955
ENSG00000100101		novel transcript	-0.01815	18.0203	11.8382	11.2828	-0.929722	0.265256	-0.884619	0.251791	-0.0451035	0.979356
ENSG00000258460		novel transcript	-0.0182335	101.287	46.5182	35.3976	-1.557	1.60336e-27	-1.1686	6.24771e-19	-0.388404	0.0314949
ENSG00000234793		novel transcript	-0.0182792	38.1475	39.3628	45.7454	0.547525	0.379138	0.326129	0.602208	0.221396	0.826476
ENSG00000234648		pseudogene similar to part of ribosomal protein L3 (RPL3)	-0.0182853	23.2868	25.2666	21.7684	-0.0454193	0.945227	0.137712	0.805054	-0.183132	0.819462
ENSG00000225557	MTCO3P20	MT-CO3 pseudogene 20 [Source:HGNC Symbol;Acc:HGNC:52122]	-0.0183087	19.6125	15.0657	14.7349	-0.524652	0.000810427	-0.454603	0.00205248	-0.0700487	0.819445
ENSG00000284695		novel protein	-0.0183386	22.5216	21.3381	16.5788	-0.654744	0.00203443	-0.169881	0.481494	-0.484862	0.0488176
ENSG00000198739	LRRTM3	leucine rich repeat transmembrane neuronal 3 [Source:HGNC Symbol;Acc:HGNC:19410]	-0.0184601	161.888	110.294	96.1394	-0.978184	8.90687e-11	-0.632279	1.35293e-05	-0.345904	0.0693416
ENSG00000267659	LINC01482	long intergenic non-protein coding RNA 1482 [Source:HGNC Symbol;Acc:HGNC:51128]	-0.018503	102.07	70.8159	60.2631	-0.760714	5.61963e-05	-0.594248	0.000985819	-0.166466	0.596793
ENSG00000235049	LINC00940	long intergenic non-protein coding RNA 940 [Source:HGNC Symbol;Acc:HGNC:48634]	-0.0185189	22.925	17.2409	14.6145	-0.578596	0.0404154	-0.483742	0.0710202	-0.0948538	0.860316
ENSG00000144488	ESPNL	espin like [Source:HGNC Symbol;Acc:HGNC:27937]	-0.0186729	127.3	96.781	96.7108	-0.547284	0.00301399	-0.463792	0.00821528	-0.0834919	0.811329
ENSG00000213449	GAPDHP28	glyceraldehyde 3 phosphate dehydrogenase pseudogene 28 [Source:HGNC Symbol;Acc:HGNC:37780]	-0.0188028	7.2375	11.1908	5.93976	-0.506342	0.0596532	0.478897	0.0499493	-0.985239	6.07761e-05
ENSG00000127831	VIL1	villin 1 [Source:HGNC Symbol;Acc:HGNC:12690]	-0.0188043	841.838	460.175	369.353	-1.29789	2.04966e-11	-0.947339	2.52274e-07	-0.350555	0.187977
ENSG00000244196	PPIAP15	peptidylprolyl isomerase A pseudogene 15 [Source:HGNC Symbol;Acc:HGNC:9268]	-0.0190042	4.7165	2.86526	2.11	-1.24322	1.06805e-09	-0.775006	2.69699e-05	-0.468211	0.0913543
ENSG00000287565		novel transcript, antisense to RP11-526A4.1	-0.0191063	19.6625	18.1095	14.6506	-0.565808	0.00108736	-0.181696	0.333803	-0.384111	0.0609275
ENSG00000279095		TEC	-0.0191169	38.5123	38.1609	38.6852	0.086921	0.896545	0.0769986	0.905388	0.00992233	0.992354
ENSG00000279218		TEC	-0.0191571	204.762	174.781	162.277	-0.491259	3.06181e-06	-0.29884	0.00392072	-0.192419	0.166842
ENSG00000260198		novel transcript, sense intronic to GNAO1	-0.0192204	114.237	102.905	105.663	-0.253458	0.170448	-0.183102	0.307785	-0.0703559	0.825749
ENSG00000100867	DHRS2	dehydrogenase/reductase 2 [Source:HGNC Symbol;Acc:HGNC:18349]	-0.0193284	342.962	301.292	349.628	-0.0952685	0.835473	-0.277648	0.44787	0.18238	0.750493
ENSG00000279764		TEC	-0.0194413	115.513	99.2555	103.169	-0.269708	0.15446	-0.250236	0.156524	-0.0194726	0.961202
ENSG00000257958		novel transcript	-0.0196518	26.4375	20.8102	20.9639	-0.476103	0.00183704	-0.410575	0.00444496	-0.065528	0.825519
ENSG00000285314		novel transcript	-0.0196681	23.1896	22.5385	17.8445	-0.455498	0.101552	-0.0824032	0.808631	-0.373095	0.28327
ENSG00000188869	TMC3	transmembrane channel like 3 [Source:HGNC Symbol;Acc:HGNC:22995]	-0.0200527	120.049	102.285	95.0958	-0.412668	0.0014524	-0.278553	0.0280553	-0.134115	0.497442
ENSG00000280660		novel transcript, sense intronic to LGI1	-0.0201556	101.444	90.0296	94.5147	-0.221752	0.357687	-0.212567	0.341464	-0.00918477	0.985018
ENSG00000285957		novel transcript, antisense to ARHGEF10	-0.0204008	17.263	17.9166	17.0688	-0.191743	0.41169	-0.0659345	0.796993	-0.125808	0.710383
ENSG00000184313	MROH7	maestro heat like repeat family member 7 [Source:HGNC Symbol;Acc:HGNC:24802]	-0.0206773	631.14	402.058	287.311	-1.23776	2.90545e-21	-0.697684	2.79498e-08	-0.540079	0.000141615
ENSG00000279090		TEC	-0.0210221	5.7625	4.29197	2.15663	-1.56474	3.15299e-09	-0.504931	0.0529388	-1.05981	0.000241854
ENSG00000245384	CXXC4-AS1	CXXC4 antisense RNA 1 [Source:HGNC Symbol;Acc:HGNC:41054]	-0.0211256	111.355	62.7767	53.5373	-1.03966	0.00306639	-0.951864	0.00399352	-0.087791	0.904935
ENSG00000229807	XIST	X inactive specific transcript [Source:HGNC Symbol;Acc:HGNC:12810]	-0.021163	29030.6	20431.8	22662.2	-0.513078	0.366157	-0.583201	0.253065	0.0701224	0.949585
ENSG00000132677	RHBG	Rh family B glycoprotein [Source:HGNC Symbol;Acc:HGNC:14572]	-0.021402	399.464	297.352	328.956	-0.437797	0.0158636	-0.427614	0.0116609	-0.0101827	0.980629
ENSG00000204173	LRRC37A5P	leucine rich repeat containing 37 member A5, pseudogene [Source:HGNC Symbol;Acc:HGNC:23369]	-0.0214053	23.325	17.5071	15.759	-0.643351	1.0289e-08	-0.462721	1.24778e-05	-0.18063	0.270188
ENSG00000244470	RPL6P14	ribosomal protein L6 pseudogene 14 [Source:HGNC Symbol;Acc:HGNC:35661]	-0.0214612	49.575	29.2774	23.8916	-1.06434	0.00234644	-0.896825	0.00702899	-0.167513	0.799817
ENSG00000248373		novel transcript	-0.0215265	94.2875	49.9927	43.5422	-1.08849	0.00420526	-1.05204	0.00307251	-0.0364568	0.966748
ENSG00000257746		novel transcript	-0.02193	19.0635	10.2358	8.32566	-1.34836	8.41258e-13	-0.933816	1.04013e-07	-0.414547	0.0982113
ENSG00000279217		novel transcript	-0.0221463	63.8489	49.8461	46.6205	-0.483394	0.000852137	-0.387289	0.00518058	-0.0961051	0.705601
ENSG00000169688	MT1B	metallothionein 1B [Source:HGNC Symbol;Acc:HGNC:7394]	-0.0222812	70.3641	49.879	24.1745	-1.33226	0.0185069	0.207812	0.769516	-1.54007	0.00912039
ENSG00000206150	RNASE13	ribonuclease A family member 13 (inactive) [Source:HGNC Symbol;Acc:HGNC:25285]	-0.0228	65.7504	53.7917	47.6969	-0.624881	4.7451e-07	-0.336244	0.00639501	-0.288637	0.058412
ENSG00000228980	LINC01205	long intergenic non-protein coding RNA 1205 [Source:HGNC Symbol;Acc:HGNC:49636]	-0.0240067	38.325	23.2641	15.1678	-1.44781	3.32749e-21	-0.827998	8.88074e-09	-0.619815	0.000281361
ENSG00000183715	OPCML	opioid binding protein/cell adhesion molecule like [Source:HGNC Symbol;Acc:HGNC:8143]	-0.0243775	65.4414	43.0488	27.2993	-1.42639	2.49656e-14	-0.696537	0.000149161	-0.729852	0.000352648
ENSG00000254740			-0.0249767	12.9908	10.8938	9.64133	-0.396945	0.29646	-0.26829	0.473797	-0.128654	0.841679
ENSG00000281000	SNORD3D	small nucleolar RNA, C/D box 3D [Source:HGNC Symbol;Acc:HGNC:33192]	-0.0251174	6195.56	6908.21	6583.31	0.0394415	0.94636	0.183346	0.689787	-0.143904	0.842922
ENSG00000165841	CYP2C19	cytochrome P450 family 2 subfamily C member 19 [Source:HGNC Symbol;Acc:HGNC:2621]	-0.0263907	8430.08	4462.09	2761.35	-1.69126	3.08197e-24	-0.985873	5.34067e-10	-0.705385	8.70921e-05
ENSG00000244128	LINC01322	long intergenic non-protein coding RNA 1322 [Source:HGNC Symbol;Acc:HGNC:50528]	-0.0306324	62.6625	29.146	25.6024	-1.35318	2.61714e-09	-1.14325	7.09206e-08	-0.209928	0.592891
