## Supplementary material for "Deep learning models reading clinical data and liver omics strongly distinguish NASH from steatosis and suggest new genes involved in liver disease severity": Gene enrichment: enrichment_results_wg_result1722931927.txt

geneSet	description	link	size	overlap	expect	enrichmentRatio	pValue	FDR	overlapId	userId
GO:1990868	response to chemokine	http://amigo.geneontology.org/amigo/term/GO:1990868	90	12	1.0969003912127595	10.939917695473252	8.59915702546765e-10	7.214692744367358e-7	2919;3576;3627;4283;5197;6347;6364;6367;6372;54209;57007;80149	CCL2;CXCL9;ACKR3;ZC3H12A;TREM2;PF4V1;CCL22;CXCL10;CCL20;CXCL8;CXCL1;CXCL6
GO:0042330	taxis	http://amigo.geneontology.org/amigo/term/GO:0042330	420	21	5.118868492326211	4.10246913580247	3.968694896187208e-8	1.6648675089505338e-5	1907;1960;2919;3084;3576;3627;3958;4283;5154;5197;5328;5329;5355;6275;6347;6364;6367;6372;10457;54209;57007	PLAU;CCL2;S100A4;GPNMB;LGALS3;EDN2;NRG1;CXCL9;ACKR3;PDGFA;PLAUR;TREM2;PF4V1;CCL22;CXCL10;EGR3;CCL20;CXCL8;CXCL1;CXCL6;PLP2
GO:0043062	extracellular structure organization	http://amigo.geneontology.org/amigo/term/GO:0043062	299	17	3.644146855251279	4.6650150708121725	1.3972838809119146e-7	3.074508397487981e-5	165;302;822;1277;1281;1311;1999;3908;4016;4060;4316;4318;7373;9507;84168;84171;151887	CAPG;LAMA2;CCDC80;ANXA2;ADAMTS4;LUM;COL3A1;LOXL1;ELF3;MMP7;AEBP1;MMP9;ANTXR1;COL14A1;COL1A1;COMP;LOXL4
GO:0045229	external encapsulating structure organization	http://amigo.geneontology.org/amigo/term/GO:0045229	300	17	3.656334637375865	4.649465020576132	1.465796613820253e-7	3.074508397487981e-5	165;302;822;1277;1281;1311;1999;3908;4016;4060;4316;4318;7373;9507;84168;84171;151887	CAPG;LAMA2;CCDC80;ANXA2;ADAMTS4;LUM;COL3A1;LOXL1;ELF3;MMP7;AEBP1;MMP9;ANTXR1;COL14A1;COL1A1;COMP;LOXL4
GO:0034612	response to tumor necrosis factor	http://amigo.geneontology.org/amigo/term/GO:0034612	234	12	2.851941017153175	4.207660652105097	2.9325614098383498e-5	0.004761515763190712	1277;2167;2353;3576;3856;3875;6347;6364;6367;10537;27063;80149	CCL2;ANKRD1;UBD;KRT18;FABP4;ZC3H12A;FOS;CCL22;COL1A1;KRT8;CCL20;CXCL8
GO:0019221	cytokine-mediated signaling pathway	http://amigo.geneontology.org/amigo/term/GO:0019221	449	17	5.472314173939211	3.1065467843493084	3.405136421828876e-5	0.004761515763190712	1907;2919;3561;3576;3627;3856;3875;4283;5197;5355;6347;6364;6367;6372;54209;57007;100133941	CCL2;CD24;EDN2;CXCL9;ACKR3;IL2RG;KRT18;TREM2;PF4V1;CCL22;CXCL10;KRT8;CCL20;CXCL8;CXCL1;CXCL6;PLP2
GO:0002237	response to molecule of bacterial origin	http://amigo.geneontology.org/amigo/term/GO:0002237	323	14	3.9366536262413483	3.556319993884493	4.095792480408413e-5	0.004909099844375227	2353;2919;3576;3627;4016;4283;4318;5197;6347;6372;27063;54209;80149;100133941	CCL2;CD24;ANKRD1;CXCL9;LOXL1;ZC3H12A;TREM2;FOS;PF4V1;MMP9;CXCL10;CXCL8;CXCL1;CXCL6
GO:0071216	cellular response to biotic stimulus	http://amigo.geneontology.org/amigo/term/GO:0071216	231	11	2.8153776707794163	3.907113462669018	1.231211929466495e-4	0.012912335110279867	2919;3576;3627;4283;4318;5197;6347;6372;27063;54209;80149	CCL2;ANKRD1;CXCL9;ZC3H12A;TREM2;PF4V1;MMP9;CXCL10;CXCL8;CXCL1;CXCL6
GO:0050900	leukocyte migration	http://amigo.geneontology.org/amigo/term/GO:0050900	364	14	4.436352693349383	3.155745489078823	1.4662611097552707e-4	0.013668811900940802	1907;2919;3576;3627;3958;4283;4478;5197;6347;6364;6367;6372;7070;54209	MSN;CCL2;LGALS3;EDN2;CXCL9;THY1;TREM2;PF4V1;CCL22;CXCL10;CCL20;CXCL8;CXCL1;CXCL6
GO:0006959	humoral immune response	http://amigo.geneontology.org/amigo/term/GO:0006959	183	9	2.2303641287992777	4.0352155434122645	4.052286091993076e-4	0.033998680311821905	2919;3576;3627;4283;5197;6347;6372;9308;54209	CD83;CCL2;CXCL9;TREM2;PF4V1;CXCL10;CXCL8;CXCL1;CXCL6
