## Supplementary material for "Deep learning models reading clinical data and liver omics strongly distinguish NASH from steatosis and suggest new genes involved in liver disease severity": Gene enrichment: goslim_summary_wg_result1722931927_bp.txt

GO:0065007	biological regulation	134
GO:0050896	response to stimulus	113
GO:0008152	metabolic process	112
GO:0032501	multicellular organismal process	105
GO:0032502	developmental process	100
GO:0007154	cell communication	88
GO:0016043	cellular component organization	77
GO:0051179	localization	61
GO:0008283	cell population proliferation	43
GO:0000003	reproduction	17
GO:0040007	growth	12
