## Supplementary material for "Deep learning models reading clinical data and liver omics strongly distinguish NASH from steatosis and suggest new genes involved in liver disease severity": Gene enrichment: goslim_summary_wg_result1722931927_cc.txt

GO:0016020	membrane	89
GO:0005634	nucleus	69
GO:0005615	extracellular space	65
GO:0012505	endomembrane system	62
GO:0031974	membrane-enclosed lumen	61
GO:0031982	vesicle	59
GO:0032991	protein-containing complex	56
GO:0005829	cytosol	47
GO:0042995	cell projection	28
GO:0030312	external encapsulating structure	27
GO:0031012	extracellular matrix	27
GO:0005783	endoplasmic reticulum	25
GO:0005794	Golgi apparatus	19
GO:0005694	chromosome	18
GO:0005856	cytoskeleton	16
GO:0005773	vacuole	13
GO:0005739	mitochondrion	12
GO:0005768	endosome	12
GO:0031975	envelope	9
GO:0005811	lipid droplet	3
GO:0005840	ribosome	1
