## Supplementary material for "Deep learning models reading clinical data and liver omics strongly distinguish NASH from steatosis and suggest new genes involved in liver disease severity": Gene enrichment: goslim_summary_wg_result1722931927_mf.txt

GO:0005515	protein binding	150
GO:0043167	ion binding	58
GO:0003676	nucleic acid binding	34
GO:0016787	hydrolase activity	19
GO:0016740	transferase activity	18
GO:0005198	structural molecule activity	16
GO:0030234	enzyme regulator activity	16
GO:0005215	transporter activity	14
GO:0060089	molecular transducer activity	12
GO:0000166	nucleotide binding	11
GO:0008289	lipid binding	11
GO:0030246	carbohydrate binding	5
GO:0060090	molecular adaptor activity	4
GO:0003682	chromatin binding	4
GO:0045182	translation regulator activity	2
GO:0019825	oxygen binding	1
