## Supplementary material for "Deep learning models reading clinical data and liver omics strongly distinguish NASH from steatosis and suggest new genes involved in liver disease severity": Gene enrichment: interestingID_mappingTable_wg_result1722931927.txt

userId	geneSymbol	geneName	entrezgene	gLink
MSN	MSN	moesin	4478	https://www.ncbi.nlm.nih.gov/gene/?term=4478
TMEM217	TMEM217	transmembrane protein 217	221468	https://www.ncbi.nlm.nih.gov/gene/?term=221468
PLAU	PLAU	plasminogen activator, urokinase	5328	https://www.ncbi.nlm.nih.gov/gene/?term=5328
BCAT1	BCAT1	branched chain amino acid transaminase 1	586	https://www.ncbi.nlm.nih.gov/gene/?term=586
EEF1A1P14	EEF1A1P14	eukaryotic translation elongation factor 1 alpha 1 pseudogene 14	647167	https://www.ncbi.nlm.nih.gov/gene/?term=647167
CD83	CD83	CD83 molecule	9308	https://www.ncbi.nlm.nih.gov/gene/?term=9308
CCL2	CCL2	C-C motif chemokine ligand 2	6347	https://www.ncbi.nlm.nih.gov/gene/?term=6347
S100A4	S100A4	S100 calcium binding protein A4	6275	https://www.ncbi.nlm.nih.gov/gene/?term=6275
GPNMB	GPNMB	glycoprotein nmb	10457	https://www.ncbi.nlm.nih.gov/gene/?term=10457
LAMC3	LAMC3	laminin subunit gamma 3	10319	https://www.ncbi.nlm.nih.gov/gene/?term=10319
CD24	CD24	CD24 molecule	100133941	https://www.ncbi.nlm.nih.gov/gene/?term=100133941
SLC1A7	SLC1A7	solute carrier family 1 member 7	6512	https://www.ncbi.nlm.nih.gov/gene/?term=6512
LGALS3	LGALS3	galectin 3	3958	https://www.ncbi.nlm.nih.gov/gene/?term=3958
ADRA2A	ADRA2A	adrenoceptor alpha 2A	150	https://www.ncbi.nlm.nih.gov/gene/?term=150
BTG2	BTG2	BTG anti-proliferation factor 2	7832	https://www.ncbi.nlm.nih.gov/gene/?term=7832
SLC22A10	SLC22A10	solute carrier family 22 member 10	387775	https://www.ncbi.nlm.nih.gov/gene/?term=387775
EDN2	EDN2	endothelin 2	1907	https://www.ncbi.nlm.nih.gov/gene/?term=1907
SOCS3	SOCS3	suppressor of cytokine signaling 3	9021	https://www.ncbi.nlm.nih.gov/gene/?term=9021
JUN	JUN	Jun proto-oncogene, AP-1 transcription factor subunit	3725	https://www.ncbi.nlm.nih.gov/gene/?term=3725
RHOQ	RHOQ	ras homolog family member Q	23433	https://www.ncbi.nlm.nih.gov/gene/?term=23433
THBS2	THBS2	thrombospondin 2	7058	https://www.ncbi.nlm.nih.gov/gene/?term=7058
EEF1A2	EEF1A2	eukaryotic translation elongation factor 1 alpha 2	1917	https://www.ncbi.nlm.nih.gov/gene/?term=1917
GDF15	GDF15	growth differentiation factor 15	9518	https://www.ncbi.nlm.nih.gov/gene/?term=9518
CPZ	CPZ	carboxypeptidase Z	8532	https://www.ncbi.nlm.nih.gov/gene/?term=8532
RIPK4	RIPK4	receptor interacting serine/threonine kinase 4	54101	https://www.ncbi.nlm.nih.gov/gene/?term=54101
IL32	IL32	interleukin 32	9235	https://www.ncbi.nlm.nih.gov/gene/?term=9235
SUSD2	SUSD2	sushi domain containing 2	56241	https://www.ncbi.nlm.nih.gov/gene/?term=56241
NRG1	NRG1	neuregulin 1	3084	https://www.ncbi.nlm.nih.gov/gene/?term=3084
FGF21	FGF21	fibroblast growth factor 21	26291	https://www.ncbi.nlm.nih.gov/gene/?term=26291
FAM131C	FAM131C	family with sequence similarity 131 member C	348487	https://www.ncbi.nlm.nih.gov/gene/?term=348487
TRAC	TRAC	T cell receptor alpha constant	28755	https://www.ncbi.nlm.nih.gov/gene/?term=28755
ANKRD1	ANKRD1	ankyrin repeat domain 1	27063	https://www.ncbi.nlm.nih.gov/gene/?term=27063
MRAS	MRAS	muscle RAS oncogene homolog	22808	https://www.ncbi.nlm.nih.gov/gene/?term=22808
CD52	CD52	CD52 molecule	1043	https://www.ncbi.nlm.nih.gov/gene/?term=1043
CRCT1	CRCT1	cysteine rich C-terminal 1	54544	https://www.ncbi.nlm.nih.gov/gene/?term=54544
JUND	JUND	JunD proto-oncogene, AP-1 transcription factor subunit	3727	https://www.ncbi.nlm.nih.gov/gene/?term=3727
CAPG	CAPG	capping actin protein, gelsolin like	822	https://www.ncbi.nlm.nih.gov/gene/?term=822
TP53I3	TP53I3	tumor protein p53 inducible protein 3	9540	https://www.ncbi.nlm.nih.gov/gene/?term=9540
SPATA21	SPATA21	spermatogenesis associated 21	374955	https://www.ncbi.nlm.nih.gov/gene/?term=374955
FBXO2	FBXO2	F-box protein 2	26232	https://www.ncbi.nlm.nih.gov/gene/?term=26232
DUSP6	DUSP6	dual specificity phosphatase 6	1848	https://www.ncbi.nlm.nih.gov/gene/?term=1848
MTHFD2	MTHFD2	methylenetetrahydrofolate dehydrogenase (NADP+ dependent) 2, methenyltetrahydrofolate cyclohydrolase	10797	https://www.ncbi.nlm.nih.gov/gene/?term=10797
LAMA2	LAMA2	laminin subunit alpha 2	3908	https://www.ncbi.nlm.nih.gov/gene/?term=3908
CXCL9	CXCL9	C-X-C motif chemokine ligand 9	4283	https://www.ncbi.nlm.nih.gov/gene/?term=4283
ACKR3	ACKR3	atypical chemokine receptor 3	57007	https://www.ncbi.nlm.nih.gov/gene/?term=57007
B3GNT5	B3GNT5	UDP-GlcNAc:betaGal beta-1,3-N-acetylglucosaminyltransferase 5	84002	https://www.ncbi.nlm.nih.gov/gene/?term=84002
CCDC80	CCDC80	coiled-coil domain containing 80	151887	https://www.ncbi.nlm.nih.gov/gene/?term=151887
RPL12P14	RPL12P14	ribosomal protein L12 pseudogene 14	729500	https://www.ncbi.nlm.nih.gov/gene/?term=729500
AEN	AEN	apoptosis enhancing nuclease	64782	https://www.ncbi.nlm.nih.gov/gene/?term=64782
MIR34AHG	MIR34AHG	MIR34A host gene	106614088	https://www.ncbi.nlm.nih.gov/gene/?term=106614088
HLA-DMB	HLA-DMB	major histocompatibility complex, class II, DM beta	3109	https://www.ncbi.nlm.nih.gov/gene/?term=3109
ARHGAP22	ARHGAP22	Rho GTPase activating protein 22	58504	https://www.ncbi.nlm.nih.gov/gene/?term=58504
RAB7B	RAB7B	RAB7B, member RAS oncogene family	338382	https://www.ncbi.nlm.nih.gov/gene/?term=338382
SIK1	SIK1	salt inducible kinase 1	150094	https://www.ncbi.nlm.nih.gov/gene/?term=150094
OLR1	OLR1	oxidized low density lipoprotein receptor 1	4973	https://www.ncbi.nlm.nih.gov/gene/?term=4973
RTN1	RTN1	reticulon 1	6252	https://www.ncbi.nlm.nih.gov/gene/?term=6252
IFI30	IFI30	IFI30 lysosomal thiol reductase	10437	https://www.ncbi.nlm.nih.gov/gene/?term=10437
CDKN1A	CDKN1A	cyclin dependent kinase inhibitor 1A	1026	https://www.ncbi.nlm.nih.gov/gene/?term=1026
THY1-AS1	THY1-AS1	THY1 antisense RNA 1	117134602	https://www.ncbi.nlm.nih.gov/gene/?term=117134602
BICDL1	BICDL1	BICD family like cargo adaptor 1	92558	https://www.ncbi.nlm.nih.gov/gene/?term=92558
THY1	THY1	Thy-1 cell surface antigen	7070	https://www.ncbi.nlm.nih.gov/gene/?term=7070
WIPF3	WIPF3	WAS/WASL interacting protein family member 3	644150	https://www.ncbi.nlm.nih.gov/gene/?term=644150
IER5L	IER5L	immediate early response 5 like	389792	https://www.ncbi.nlm.nih.gov/gene/?term=389792
IL4I1	IL4I1	interleukin 4 induced 1	259307	https://www.ncbi.nlm.nih.gov/gene/?term=259307
IL2RG	IL2RG	interleukin 2 receptor subunit gamma	3561	https://www.ncbi.nlm.nih.gov/gene/?term=3561
TYMS	TYMS	thymidylate synthetase	7298	https://www.ncbi.nlm.nih.gov/gene/?term=7298
ANXA2	ANXA2	annexin A2	302	https://www.ncbi.nlm.nih.gov/gene/?term=302
ADAMTS4	ADAMTS4	ADAM metallopeptidase with thrombospondin type 1 motif 4	9507	https://www.ncbi.nlm.nih.gov/gene/?term=9507
TIMP1	TIMP1	TIMP metallopeptidase inhibitor 1	7076	https://www.ncbi.nlm.nih.gov/gene/?term=7076
DHRS9	DHRS9	dehydrogenase/reductase 9	10170	https://www.ncbi.nlm.nih.gov/gene/?term=10170
SLC6A8	SLC6A8	solute carrier family 6 member 8	6535	https://www.ncbi.nlm.nih.gov/gene/?term=6535
RPS6KL1	RPS6KL1	ribosomal protein S6 kinase like 1	83694	https://www.ncbi.nlm.nih.gov/gene/?term=83694
TRIM31	TRIM31	tripartite motif containing 31	11074	https://www.ncbi.nlm.nih.gov/gene/?term=11074
PDZK1IP1	PDZK1IP1	PDZK1 interacting protein 1	10158	https://www.ncbi.nlm.nih.gov/gene/?term=10158
PDGFA	PDGFA	platelet derived growth factor subunit A	5154	https://www.ncbi.nlm.nih.gov/gene/?term=5154
ITGBL1	ITGBL1	integrin subunit beta like 1	9358	https://www.ncbi.nlm.nih.gov/gene/?term=9358
RGS4	RGS4	regulator of G protein signaling 4	5999	https://www.ncbi.nlm.nih.gov/gene/?term=5999
LUM	LUM	lumican	4060	https://www.ncbi.nlm.nih.gov/gene/?term=4060
PLAUR	PLAUR	plasminogen activator, urokinase receptor	5329	https://www.ncbi.nlm.nih.gov/gene/?term=5329
HPS5	HPS5	HPS5 biogenesis of lysosomal organelles complex 2 subunit 2	11234	https://www.ncbi.nlm.nih.gov/gene/?term=11234
SLC6A2	SLC6A2	solute carrier family 6 member 2	6530	https://www.ncbi.nlm.nih.gov/gene/?term=6530
COL3A1	COL3A1	collagen type III alpha 1 chain	1281	https://www.ncbi.nlm.nih.gov/gene/?term=1281
LOXL1	LOXL1	lysyl oxidase like 1	4016	https://www.ncbi.nlm.nih.gov/gene/?term=4016
PGAP4	PGAP4	post-GPI attachment to proteins GalNAc transferase 4	84302	https://www.ncbi.nlm.nih.gov/gene/?term=84302
UBD	UBD	ubiquitin D	10537	https://www.ncbi.nlm.nih.gov/gene/?term=10537
PTGDS	PTGDS	prostaglandin D2 synthase	5730	https://www.ncbi.nlm.nih.gov/gene/?term=5730
OR2I1P	OR2I1P	olfactory receptor family 2 subfamily I member 1 pseudogene	442197	https://www.ncbi.nlm.nih.gov/gene/?term=442197
PLXNC1	PLXNC1	plexin C1	10154	https://www.ncbi.nlm.nih.gov/gene/?term=10154
KRT18	KRT18	keratin 18	3875	https://www.ncbi.nlm.nih.gov/gene/?term=3875
MOXD1	MOXD1	monooxygenase DBH like 1	26002	https://www.ncbi.nlm.nih.gov/gene/?term=26002
H4C1	H4C1	H4 clustered histone 1	8359	https://www.ncbi.nlm.nih.gov/gene/?term=8359
ELF3	ELF3	E74 like ETS transcription factor 3	1999	https://www.ncbi.nlm.nih.gov/gene/?term=1999
LPL	LPL	lipoprotein lipase	4023	https://www.ncbi.nlm.nih.gov/gene/?term=4023
FABP4	FABP4	fatty acid binding protein 4	2167	https://www.ncbi.nlm.nih.gov/gene/?term=2167
MAFK	MAFK	MAF bZIP transcription factor K	7975	https://www.ncbi.nlm.nih.gov/gene/?term=7975
OVOL1-AS1	OVOL1-AS1	OVOL1 antisense RNA 1	101927828	https://www.ncbi.nlm.nih.gov/gene/?term=101927828
H3C2	H3C2	H3 clustered histone 2	8358	https://www.ncbi.nlm.nih.gov/gene/?term=8358
S100A11	S100A11	S100 calcium binding protein A11	6282	https://www.ncbi.nlm.nih.gov/gene/?term=6282
ZC3H12A	ZC3H12A	zinc finger CCCH-type containing 12A	80149	https://www.ncbi.nlm.nih.gov/gene/?term=80149
KPNA2	KPNA2	karyopherin subunit alpha 2	3838	https://www.ncbi.nlm.nih.gov/gene/?term=3838
LINC02747	LINC02747	long intergenic non-protein coding RNA 2747	105379407	https://www.ncbi.nlm.nih.gov/gene/?term=105379407
TREM2	TREM2	triggering receptor expressed on myeloid cells 2	54209	https://www.ncbi.nlm.nih.gov/gene/?term=54209
FOS	FOS	Fos proto-oncogene, AP-1 transcription factor subunit	2353	https://www.ncbi.nlm.nih.gov/gene/?term=2353
MMP7	MMP7	matrix metallopeptidase 7	4316	https://www.ncbi.nlm.nih.gov/gene/?term=4316
NALCN	NALCN	sodium leak channel, non-selective	259232	https://www.ncbi.nlm.nih.gov/gene/?term=259232
PRAMEF10	PRAMEF10	PRAME family member 10	343071	https://www.ncbi.nlm.nih.gov/gene/?term=343071
GAS6-AS1	GAS6-AS1	GAS6 antisense RNA 1	650669	https://www.ncbi.nlm.nih.gov/gene/?term=650669
PRAMEF33	PRAMEF33	PRAME family member 33	645382	https://www.ncbi.nlm.nih.gov/gene/?term=645382
LINC01435	LINC01435	long intergenic non-protein coding RNA 1435	103695365	https://www.ncbi.nlm.nih.gov/gene/?term=103695365
FCAMR	FCAMR	Fc alpha and mu receptor	83953	https://www.ncbi.nlm.nih.gov/gene/?term=83953
HNRNPA1P66	HNRNPA1P66	heterogeneous nuclear ribonucleoprotein A1 pseudogene 66	391378	https://www.ncbi.nlm.nih.gov/gene/?term=391378
ZMAT3	ZMAT3	zinc finger matrin-type 3	64393	https://www.ncbi.nlm.nih.gov/gene/?term=64393
FABP5	FABP5	fatty acid binding protein 5	2171	https://www.ncbi.nlm.nih.gov/gene/?term=2171
EPHA3	EPHA3	EPH receptor A3	2042	https://www.ncbi.nlm.nih.gov/gene/?term=2042
AEBP1	AEBP1	AE binding protein 1	165	https://www.ncbi.nlm.nih.gov/gene/?term=165
MEAF6	MEAF6	MYST/Esa1 associated factor 6	64769	https://www.ncbi.nlm.nih.gov/gene/?term=64769
PHLDA3	PHLDA3	pleckstrin homology like domain family A member 3	23612	https://www.ncbi.nlm.nih.gov/gene/?term=23612
PLK3	PLK3	polo like kinase 3	1263	https://www.ncbi.nlm.nih.gov/gene/?term=1263
AQP4-AS1	AQP4-AS1	AQP4 antisense RNA 1	147429	https://www.ncbi.nlm.nih.gov/gene/?term=147429
C15orf48	C15orf48	chromosome 15 open reading frame 48	84419	https://www.ncbi.nlm.nih.gov/gene/?term=84419
GPC4	GPC4	glypican 4	2239	https://www.ncbi.nlm.nih.gov/gene/?term=2239
WDPCP	WDPCP	WD repeat containing planar cell polarity effector	51057	https://www.ncbi.nlm.nih.gov/gene/?term=51057
TM4SF19	TM4SF19	transmembrane 4 L six family member 19	116211	https://www.ncbi.nlm.nih.gov/gene/?term=116211
HS3ST2	HS3ST2	heparan sulfate-glucosamine 3-sulfotransferase 2	9956	https://www.ncbi.nlm.nih.gov/gene/?term=9956
PF4V1	PF4V1	platelet factor 4 variant 1	5197	https://www.ncbi.nlm.nih.gov/gene/?term=5197
FSTL3	FSTL3	follistatin like 3	10272	https://www.ncbi.nlm.nih.gov/gene/?term=10272
JUNB	JUNB	JunB proto-oncogene, AP-1 transcription factor subunit	3726	https://www.ncbi.nlm.nih.gov/gene/?term=3726
VCAN	VCAN	versican	1462	https://www.ncbi.nlm.nih.gov/gene/?term=1462
MMP9	MMP9	matrix metallopeptidase 9	4318	https://www.ncbi.nlm.nih.gov/gene/?term=4318
CD2	CD2	CD2 molecule	914	https://www.ncbi.nlm.nih.gov/gene/?term=914
LINC01348	LINC01348	long intergenic non-protein coding RNA 1348	731656	https://www.ncbi.nlm.nih.gov/gene/?term=731656
SLC2A14	SLC2A14	solute carrier family 2 member 14	144195	https://www.ncbi.nlm.nih.gov/gene/?term=144195
MFAP2	MFAP2	microfibril associated protein 2	4237	https://www.ncbi.nlm.nih.gov/gene/?term=4237
CYP2C19	CYP2C19	cytochrome P450 family 2 subfamily C member 19	1557	https://www.ncbi.nlm.nih.gov/gene/?term=1557
ANKRD29	ANKRD29	ankyrin repeat domain 29	147463	https://www.ncbi.nlm.nih.gov/gene/?term=147463
SPP1	SPP1	secreted phosphoprotein 1	6696	https://www.ncbi.nlm.nih.gov/gene/?term=6696
ANTXR1	ANTXR1	ANTXR cell adhesion molecule 1	84168	https://www.ncbi.nlm.nih.gov/gene/?term=84168
SFRP4	SFRP4	secreted frizzled related protein 4	6424	https://www.ncbi.nlm.nih.gov/gene/?term=6424
SERPINB8	SERPINB8	serpin family B member 8	5271	https://www.ncbi.nlm.nih.gov/gene/?term=5271
LINC01426	LINC01426	long intergenic non-protein coding RNA 1426	100506385	https://www.ncbi.nlm.nih.gov/gene/?term=100506385
FOXN4	FOXN4	forkhead box N4	121643	https://www.ncbi.nlm.nih.gov/gene/?term=121643
DUSP8	DUSP8	dual specificity phosphatase 8	1850	https://www.ncbi.nlm.nih.gov/gene/?term=1850
DYNLT4	DYNLT4	dynein light chain Tctex-type 4	343521	https://www.ncbi.nlm.nih.gov/gene/?term=343521
COL14A1	COL14A1	collagen type XIV alpha 1 chain	7373	https://www.ncbi.nlm.nih.gov/gene/?term=7373
TNFRSF12A	TNFRSF12A	TNF receptor superfamily member 12A	51330	https://www.ncbi.nlm.nih.gov/gene/?term=51330
SPOCD1	SPOCD1	SPOC domain containing 1	90853	https://www.ncbi.nlm.nih.gov/gene/?term=90853
LIVAR	LIVAR	liver cell viability associated lncRNA	102724895	https://www.ncbi.nlm.nih.gov/gene/?term=102724895
TYMSOS	TYMSOS	TYMS opposite strand RNA	494514	https://www.ncbi.nlm.nih.gov/gene/?term=494514
CCL22	CCL22	C-C motif chemokine ligand 22	6367	https://www.ncbi.nlm.nih.gov/gene/?term=6367
LTBP2	LTBP2	latent transforming growth factor beta binding protein 2	4053	https://www.ncbi.nlm.nih.gov/gene/?term=4053
E2F3	E2F3	E2F transcription factor 3	1871	https://www.ncbi.nlm.nih.gov/gene/?term=1871
EHD4	EHD4	EH domain containing 4	30844	https://www.ncbi.nlm.nih.gov/gene/?term=30844
EGR2	EGR2	early growth response 2	1959	https://www.ncbi.nlm.nih.gov/gene/?term=1959
IGSF3	IGSF3	immunoglobulin superfamily member 3	3321	https://www.ncbi.nlm.nih.gov/gene/?term=3321
LINC02321	LINC02321	long intergenic non-protein coding RNA 2321	105370623	https://www.ncbi.nlm.nih.gov/gene/?term=105370623
SULT1C2	SULT1C2	sulfotransferase family 1C member 2	6819	https://www.ncbi.nlm.nih.gov/gene/?term=6819
RBM38	RBM38	RNA binding motif protein 38	55544	https://www.ncbi.nlm.nih.gov/gene/?term=55544
AKR1B10	AKR1B10	aldo-keto reductase family 1 member B10	57016	https://www.ncbi.nlm.nih.gov/gene/?term=57016
ALDH3A1	ALDH3A1	aldehyde dehydrogenase 3 family member A1	218	https://www.ncbi.nlm.nih.gov/gene/?term=218
FAT1	FAT1	FAT atypical cadherin 1	2195	https://www.ncbi.nlm.nih.gov/gene/?term=2195
LINC01205	LINC01205	long intergenic non-protein coding RNA 1205	401082	https://www.ncbi.nlm.nih.gov/gene/?term=401082
KLHL29	KLHL29	kelch like family member 29	114818	https://www.ncbi.nlm.nih.gov/gene/?term=114818
H2AC17	H2AC17	H2A clustered histone 17	8336	https://www.ncbi.nlm.nih.gov/gene/?term=8336
PLK2	PLK2	polo like kinase 2	10769	https://www.ncbi.nlm.nih.gov/gene/?term=10769
LINC02348	LINC02348	long intergenic non-protein coding RNA 2348	101927505	https://www.ncbi.nlm.nih.gov/gene/?term=101927505
H2BC17	H2BC17	H2B clustered histone 17	8348	https://www.ncbi.nlm.nih.gov/gene/?term=8348
COL1A1	COL1A1	collagen type I alpha 1 chain	1277	https://www.ncbi.nlm.nih.gov/gene/?term=1277
CA12	CA12	carbonic anhydrase 12	771	https://www.ncbi.nlm.nih.gov/gene/?term=771
PADI1	PADI1	peptidyl arginine deiminase 1	29943	https://www.ncbi.nlm.nih.gov/gene/?term=29943
CXCL10	CXCL10	C-X-C motif chemokine ligand 10	3627	https://www.ncbi.nlm.nih.gov/gene/?term=3627
CIDEC	CIDEC	cell death inducing DFFA like effector c	63924	https://www.ncbi.nlm.nih.gov/gene/?term=63924
TTC9	TTC9	tetratricopeptide repeat domain 9	23508	https://www.ncbi.nlm.nih.gov/gene/?term=23508
RELB	RELB	RELB proto-oncogene, NF-kB subunit	5971	https://www.ncbi.nlm.nih.gov/gene/?term=5971
DTNA	DTNA	dystrobrevin alpha	1837	https://www.ncbi.nlm.nih.gov/gene/?term=1837
PCSK5	PCSK5	proprotein convertase subtilisin/kexin type 5	5125	https://www.ncbi.nlm.nih.gov/gene/?term=5125
IER3	IER3	immediate early response 3	8870	https://www.ncbi.nlm.nih.gov/gene/?term=8870
STMN2	STMN2	stathmin 2	11075	https://www.ncbi.nlm.nih.gov/gene/?term=11075
SDCBP2	SDCBP2	syndecan binding protein 2	27111	https://www.ncbi.nlm.nih.gov/gene/?term=27111
COMP	COMP	cartilage oligomeric matrix protein	1311	https://www.ncbi.nlm.nih.gov/gene/?term=1311
SLC22A12	SLC22A12	solute carrier family 22 member 12	116085	https://www.ncbi.nlm.nih.gov/gene/?term=116085
KRT8	KRT8	keratin 8	3856	https://www.ncbi.nlm.nih.gov/gene/?term=3856
LOXL4	LOXL4	lysyl oxidase like 4	84171	https://www.ncbi.nlm.nih.gov/gene/?term=84171
BBC3	BBC3	BCL2 binding component 3	27113	https://www.ncbi.nlm.nih.gov/gene/?term=27113
EGR3	EGR3	early growth response 3	1960	https://www.ncbi.nlm.nih.gov/gene/?term=1960
AKR1B15	AKR1B15	aldo-keto reductase family 1 member B15	441282	https://www.ncbi.nlm.nih.gov/gene/?term=441282
ALOX15B	ALOX15B	arachidonate 15-lipoxygenase type B	247	https://www.ncbi.nlm.nih.gov/gene/?term=247
CCL20	CCL20	C-C motif chemokine ligand 20	6364	https://www.ncbi.nlm.nih.gov/gene/?term=6364
CXCL8	CXCL8	C-X-C motif chemokine ligand 8	3576	https://www.ncbi.nlm.nih.gov/gene/?term=3576
CXCL1	CXCL1	C-X-C motif chemokine ligand 1	2919	https://www.ncbi.nlm.nih.gov/gene/?term=2919
CAP2	CAP2	cyclase associated actin cytoskeleton regulatory protein 2	10486	https://www.ncbi.nlm.nih.gov/gene/?term=10486
UBXN10	UBXN10	UBX domain protein 10	127733	https://www.ncbi.nlm.nih.gov/gene/?term=127733
NFASC	NFASC	neurofascin	23114	https://www.ncbi.nlm.nih.gov/gene/?term=23114
CXCL6	CXCL6	C-X-C motif chemokine ligand 6	6372	https://www.ncbi.nlm.nih.gov/gene/?term=6372
TTYH3	TTYH3	tweety family member 3	80727	https://www.ncbi.nlm.nih.gov/gene/?term=80727
IER2	IER2	immediate early response 2	9592	https://www.ncbi.nlm.nih.gov/gene/?term=9592
ITGAX	ITGAX	integrin subunit alpha X	3687	https://www.ncbi.nlm.nih.gov/gene/?term=3687
CSTB	CSTB	cystatin B	1476	https://www.ncbi.nlm.nih.gov/gene/?term=1476
CFAP221	CFAP221	cilia and flagella associated protein 221	200373	https://www.ncbi.nlm.nih.gov/gene/?term=200373
ATF3	ATF3	activating transcription factor 3	467	https://www.ncbi.nlm.nih.gov/gene/?term=467
KRTAP5-AS1	KRTAP5-AS1	KRTAP5-1/KRTAP5-2 antisense RNA 1	338651	https://www.ncbi.nlm.nih.gov/gene/?term=338651
HKDC1	HKDC1	hexokinase domain containing 1	80201	https://www.ncbi.nlm.nih.gov/gene/?term=80201
EFEMP1	EFEMP1	EGF containing fibulin extracellular matrix protein 1	2202	https://www.ncbi.nlm.nih.gov/gene/?term=2202
SLC16A3	SLC16A3	solute carrier family 16 member 3	9123	https://www.ncbi.nlm.nih.gov/gene/?term=9123
MAFF	MAFF	MAF bZIP transcription factor F	23764	https://www.ncbi.nlm.nih.gov/gene/?term=23764
PLP2	PLP2	proteolipid protein 2	5355	https://www.ncbi.nlm.nih.gov/gene/?term=5355
LINC00313	LINC00313	long intergenic non-protein coding RNA 313	114038	https://www.ncbi.nlm.nih.gov/gene/?term=114038
